# Xyloglucan remodelling defines differential tissue expansion in plants

**DOI:** 10.1101/808964

**Authors:** Silvia Melina Velasquez, Xiaoyuan Guo, Marçal Gallemi, Bibek Aryal, Peter Venhuizen, Elke Barbez, Kai Dünser, Martin Darino, Aleš Pӗnčik, Ondřej Novák, Maria Kalyna, Grégory Mouille, Eva Benkova, Rishikesh Bhalerao, Jozef Mravec, Jürgen Kleine-Vehn

**Author notes:** Equal contributions (Xiaoyuan Guo, Marçal Gallemi, Bibek Aryal). Correspondence and requests for materials should be addressed to J.K.-V.

## Abstract

Size control is a fundamental question in biology, showing incremental complexity in case of plants whose cells possess a rigid cell wall. The phytohormone auxin is a vital growth regulator with central importance for differential growth control. Here we show that growth inducing and repressing auxin conditions correlate with reduced and enhanced complexity of extracellular xyloglucans, respectively. In agreement, genetic interference with xyloglucan complexity distinctly modulates auxin-dependent differential growth rates. Our work proposes that an auxin-dependent, spatially defined effect on xyloglucan structure and its effect on cell wall mechanics specify differential, gravitropic hypocotyl growth.

---

The phytohormone auxin is a central regulator of plant development and has outstanding importance for differential growth control. Despite its significance, we just start to understand the subcellular mechanisms by which auxin reliant growth programs define the size of a cell that is surrounded by a rigid cell wall structure. The increase in auxin concentration correlates with enhanced cellular expansion up to a cell type-dependent concentration threshold, after which auxin eventually interferes with tissue expansion. Accordingly, auxin signalling steers promotion and repression of cell expansion in a concentration- and cell-type-dependent manner (Sauer et al. 2013). These cellular levels of auxin rely on a complex interplay between its metabolism and intercellular transport (Rosquete et al. 2012, Sauer and Kleine-Vehn 2019). On the other hand, tissue specific expression of auxin signalling components and intracellular auxin transport define the cellular sensitivity to auxins (Barbez et al. 2012, Calderón Villalobos et al. 2012, Béziat et al. 2017). Canonical auxin responses take place in the nucleus via auxin binding to its co-receptors TIR1/AFBs and the transcriptional repressor Aux/IAAs (Dharmasiri et al. 2005a, Dharmasiri et al. 2005b). Auxin-induced cellular elongation requires TIR1/AFBs-dependent genomic auxin responses in hypocotyls (Fendrych et al. 2016). In contrast, auxin-triggered repression of root cell expansion utilizes a TIR1/AFBs-dependent, non-genomic pathway (Fendrych et al. 2016, Fendrych et al. 2018). These findings suggest a complex and context specific control of auxin-dependent growth. Auxin-dependent control of cellular expansion is in part manifested by stiffening or loosening of the cell wall (Majda and Robert 2018), but the underlying molecular mechanisms remain long-standing research questions. The plant cell wall is a complex, composite structure comprised mainly of polysaccharides, such as cellulose microfibrils, branched xyloglucans (XyG), arabinoxylans, a diverse pectin matrix, as well as proteoglycans (extensins and arabinogalactan proteins) (Lampugnani et al. 2018). The acid growth theory proposes that auxin-dependent increase in plasma membrane proton pump activity triggers rapid cell wall acidification. The decrease of extracellular pH initiates a cascade of events, including activation of expansins, which dissociate XyG-cellulose networks and consequently promote cell wall loosening (Cosgrove 2014, Dünser and Kleine-Vehn 2015). However, the complexity of the cell wall and also the concentration- and tissue-dependent effects of auxin questions the universal validity of a single universal growth mechanism [e.g. (Calderón Villalobos et al. 2012, Pacheco-Villalobos et al. 2016, Barbez et al. 2017)]. Here we provide evidences that spatial control of XyG structure contributes to differential growth. The extracellular XyG polymer is made of β-1,4-linked D-glucose with functional glycosyl sidechains. In *Arabidopsis thaliana*, 75% of the glucose units are substituted with a xylosyl residue, which can be further substituted (20-30%) with galactose. This galactose moiety can be further decorated with a fucose or an *O-acetyl* group (overview in Fig.S1) (Schultink et al. 2014, Pauly and Keegstra 2016). Several studies have shown that auxin signalling affects various XyG related genes (York et al. 1984, Talbott and Ray 1992, Abel et al. 1994, Xu et al. 1995, Catalá et al. 1997, Catalá et al. 2001, Sánchez et al. 2003, Vissenberg et al. 2005, Osato et al. 2006), suggesting a link between auxin-signalling and XyG-related processes, but the contribution of such a potential interplay to differential growth remains unknown.
