## Supplementary material for "Xyloglucan remodelling defines differential tissue expansion in plants": Dataset S2

### Sheet: GO_YUC6 -> UP  GH3.6 -> UP
Analysis Type:	PANTHER Overrepresentation Test (Released 20190711)
Annotation Version and Release Date:	GO Ontology database Released 2019-07-03
Analyzed List:	Client Text Box Input (Arabidopsis thaliana)
Reference List:	Arabidopsis thaliana (all genes in database)
Test Type:	FISHER
Correction:	FDR
Displaying only results for FDR P < 0.05
	Arabidopsis thaliana - REFLIST (27581)	Input (130)	Input (expected)	Input (fold Enrichment)	Input (over/under)	Input (raw P-value)	Input (FDR)
GO biological process complete
photosynthesis, light harvesting in photosystem I	24	11	0.11	97.24	+	5.96e-18	1.78e-14
response to fructose	16	4	0.08	53.04	+	2.11e-06	0.000969
response to low light intensity stimulus	19	4	0.09	44.67	+	3.82e-06	0.00163
protein-chromophore linkage	44	8	0.21	38.57	+	1.19e-10	7.9e-08
photosynthetic electron transport chain	46	4	0.22	18.45	+	9.01e-05	0.0224
response to sucrose	66	5	0.31	16.07	+	2.14e-05	0.0067
response to red light	69	5	0.33	15.37	+	2.61e-05	0.00708
cellular response to nutrient levels	175	6	0.82	7.27	+	0.000218	0.0464
defense response to bacterium	397	9	1.87	4.81	+	0.000132	0.0302
response to cold	421	9	1.98	4.54	+	0.000202	0.0446
GO molecular function complete
chlorophyll binding	34	10	0.16	62.4	+	7.87e-15	2.47e-11
GO cellular component complete
chloroplast photosystem I	3	2	0.01	> 100	+	0.000216	0.00755
photosystem I reaction center	11	4	0.05	77.15	+	6.06e-07	2.73e-05
plastoglobule	81	14	0.38	36.67	+	1.81e-17	1.78e-15
photosystem II oxygen evolving complex	23	3	0.11	27.67	+	0.000242	0.00819
chloroplast thylakoid lumen	59	5	0.28	17.98	+	1.28e-05	0.000514
apoplast	440	14	2.07	6.75	+	3.19e-08	1.64e-06
chloroplast envelope	693	19	3.27	5.82	+	1.01e-09	6.44e-08
cytosol	3303	30	15.57	1.93	+	0.000367	0.012

### Sheet: GO_YUC6 -> UP  GH3.6 -> DOWN
Analysis Type:	PANTHER Overrepresentation Test (Released 20190711)
Annotation Version and Release Date:	GO Ontology database Released 2019-07-03
Analyzed List:	Client Text Box Input (Arabidopsis thaliana)
Reference List:	Arabidopsis thaliana (all genes in database)
Test Type:	FISHER
Correction:	FDR
Displaying only results for FDR P < 0.05
	Arabidopsis thaliana - REFLIST (27581)	Input (70)	Input (expected)	Input (fold Enrichment)	Input (over/under)	Input (raw P-value)	Input (FDR)
GO biological process complete
hydrogen peroxide transmembrane transport	6	2	0.02	> 100	+	0.000175	0.036
water transport	29	5	0.07	67.93	+	2.36e-08	8.28e-06
auxin polar transport	72	7	0.18	38.31	+	1.23e-09	5.63e-07
auxin-activated signaling pathway	190	11	0.48	22.81	+	3.38e-12	4.03e-09
regulation of growth	309	11	0.78	14.03	+	4.95e-10	2.68e-07
developmental growth involved in morphogenesis	320	6	0.81	7.39	+	0.000178	0.0354
response to abiotic stimulus	1969	16	5	3.2	+	2.82e-05	0.00646
multicellular organism development	2658	18	6.75	2.67	+	8.83e-05	0.0195
GO molecular function complete
water channel activity	36	5	0.09	54.72	+	6.28e-08	9.86e-05
GO cellular component complete
plant-type cell wall	248	8	0.63	12.71	+	2.78e-07	0.00015
anchored component of membrane	317	7	0.8	8.7	+	1.81e-05	0.00489
plasmodesma	951	10	2.41	4.14	+	0.000147	0.0199
vacuole	1140	10	2.89	3.46	+	0.000611	0.0413
plasma membrane	3771	26	9.57	2.72	+	8.26e-07	0.000298
extracellular region	3334	19	8.46	2.25	+	0.000621	0.0395
nucleus	10673	11	27.09	0.41	-	3.81e-05	0.00824
intracellular organelle part	5446	2	13.82	0.14	-	5.96e-05	0.0092
protein-containing complex	3145	0	7.98	< 0.01	-	0.000434	0.0335

### Sheet: GO_YUC6 -> DOWN  GH3.6 -> UP
Analysis Type:	PANTHER Overrepresentation Test (Released 20190711)
Annotation Version and Release Date:	GO Ontology database Released 2019-07-03
Analyzed List:	Client Text Box Input (Arabidopsis thaliana)
Reference List:	Arabidopsis thaliana (all genes in database)
Test Type:	FISHER
Correction:	FDR
Displaying only results for FDR P < 0.05
	Arabidopsis thaliana - REFLIST (27581)	Input (32)	Input (expected)	Input (fold Enrichment)	Input (over/under)	Input (raw P-value)	Input (FDR)
GO biological process complete
No statistically significant results
GO molecular function complete
No statistically significant results
GO cellular component complete
No statistically significant results

### Sheet: GO_YUC6 -> DOWN  GH3.6 -> DOWN
Analysis Type:	PANTHER Overrepresentation Test (Released 20190711)
Annotation Version and Release Date:	GO Ontology database Released 2019-07-03
Analyzed List:	Client Text Box Input (Arabidopsis thaliana)
Reference List:	Arabidopsis thaliana (all genes in database)
Test Type:	FISHER
Correction:	FDR
Displaying only results for FDR P < 0.05
	Arabidopsis thaliana - REFLIST (27581)	Input (232)	Input (expected)	Input (fold Enrichment)	Input (over/under)	Input (raw P-value)	Input (FDR)
GO biological process complete
glyoxylate cycle	7	3	0.06	50.95	+	6.58e-05	0.00981
chitin catabolic process	21	4	0.18	22.64	+	5.2e-05	0.00911
mitochondrial ATP synthesis coupled electron transport	38	5	0.32	15.64	+	2.88e-05	0.00612
tricarboxylic acid cycle	55	7	0.46	15.13	+	8.55e-07	0.0003
fatty acid beta-oxidation	43	4	0.36	11.06	+	0.000635	0.0479
nucleoside diphosphate phosphorylation	69	5	0.58	8.61	+	0.00039	0.0347
detoxification	99	6	0.83	7.21	+	0.000255	0.0258
response to karrikin	129	7	1.09	6.45	+	0.000151	0.0179
response to reactive oxygen species	153	8	1.29	6.22	+	6.52e-05	0.00997
purine ribonucleotide metabolic process	200	10	1.68	5.94	+	1.16e-05	0.00277
response to cadmium ion	345	13	2.9	4.48	+	1.1e-05	0.00285
response to heat	217	8	1.83	4.38	+	0.000634	0.0484
response to bacterium	480	13	4.04	3.22	+	0.000279	0.0277
carboxylic acid biosynthetic process	499	13	4.2	3.1	+	0.0004	0.0345
response to abscisic acid	596	14	5.01	2.79	+	0.000655	0.0488
regulation of cellular biosynthetic process	2324	6	19.55	0.31	-	0.000476	0.0389
regulation of gene expression	2463	6	20.72	0.29	-	0.000175	0.02
GO molecular function complete
chitinase activity	23	5	0.19	25.84	+	3.25e-06	0.00146
structural constituent of cell wall	27	4	0.23	17.61	+	0.000124	0.0391
manganese ion binding	50	7	0.42	16.64	+	4.76e-07	0.000748
nutrient reservoir activity	55	5	0.46	10.81	+	0.000145	0.0415
copper ion binding	190	12	1.6	7.51	+	1.46e-07	0.00046
antioxidant activity	166	8	1.4	5.73	+	0.000112	0.0392
oxidoreductase activity	1531	31	12.88	2.41	+	8.37e-06	0.00329
GO cellular component complete
glyoxysome	8	5	0.07	74.3	+	4.71e-08	3.92e-06
primary cell wall	4	2	0.03	59.44	+	0.00102	0.0234
mitochondrial respiratory chain complex II, succinate dehydrogenase complex (ubiquinone)	11	4	0.09	43.23	+	5.99e-06	0.000231
secretory vesicle	166	9	1.4	6.45	+	1.74e-05	0.000508
cytosolic ribosome	305	11	2.57	4.29	+	7.65e-05	0.00192
apoplast	440	14	3.7	3.78	+	3.11e-05	0.000841
vacuolar membrane	631	20	5.31	3.77	+	6.48e-07	3.89e-05
ribosomal subunit	303	9	2.55	3.53	+	0.0013	0.0293
plasmodesma	951	25	8	3.13	+	7.32e-07	4.16e-05
nucleus	10673	57	89.78	0.63	-	6.89e-06	0.000233
